# Deep transcriptomic analysis of molecular mediators of complex traits in heterogeneous stock (HS) rats

**DOI:** 10.64898/2026.11.05.764420

**Authors:** Daniel B. Munro, Khai-Minh H. Nguyen, Celine L. St. Pierre, Hannah Bimschleger, Katarina A. Cohen, Yizhi Wang, Rachel Ward, Katie Holl, Denghui Chen, Benjamin B. Johnson, Gavrila Ang, Milad Mortazavi, Elaine Keung, Christopher King, Jordan A. Tripi, Brittany N. Kuhn, Brady M. Thompson, Arimantas Lionikas, Derek Daniels, Christopher Vulpe, Peter W. Kalivas, Olivier George, Douglas J. Adams, David M. Dietz, Shelly Flagel, Robert Hitzemann, Alexander Gusev, Laura M. Saba, Monica M. Jablonski, Thomas C. Jhou, Francesca Telese, Paul J. Meyer, Suzanne H. Mitchell, Leah C. Solberg Woods, Hao Chen, Oksana Polesskaya, Pejman Mohammadi, Abraham A. Palmer

## Abstract

**Background:** Rats are a powerful model organism for genome-wide association studies (GWAS) of physiological and behavioral traits. Heterogeneous Stock (HS) rats, which were created by intercrossing 8 inbred rat strains, are heavily used for this purpose because of their genetic diversity and accumulated recombinations due to over 100 generations of outbreeding, which improves mapping precision. However, functional genomics resources for post-GWAS interpretation of genomic findings have been limited.

**Results:** We processed 3,160 RNA-seq samples, 1,932 of which were previously unpublished, from 13 tissues as part of RatGTEx. We used Pantry to quantify six modalities of transcriptome regulation (expression, isoform ratio, intron excision ratio, alternative transcription start site (TSS), alternative poly(A), and RNA stability) in each sample, which allowed us to identify 144,876 independent quantitative trait loci (QTL) for 22,599 genes. We performed a transcriptome-wide association study (TWAS) with 19,796 unique genes across tissues and transcriptional modalities and 308 traits collected from 14 studies using FUSION, which identified 7,473 significant gene-trait associations.

**Conclusions:** This work presents a significant expansion of the RatGTEx resource in terms of samples, modes of transcriptome regulation, and genetic analyses. Our findings provide molecular evidence for the involvement of specific genes in mediating GWAS signals through a range of transcriptome regulatory mechanisms. These gene-to-phenotype relationships can be easily applied to genetic analyses in humans and other species. Further experiments can use this evidence to confirm these molecular mediators and target them for the treatment of behavioral and physiological traits and disorders. To facilitate use of these results, we have updated results on RatGTEx.org and provided a new interactive TWAS web portal (twas.ratgtex.org).
