## Supplementary Table 3 for "Deep transcriptomic analysis of molecular mediators of complex traits in heterogeneous stock (HS) rats"

### Sheet: Supp Table 3 info
Supplementary Table 3. Counts of transcriptional phenotypes, xQTLs, and xGenes per tissue
Column	Description
tissue	RatGTEx tissue abbreviation
modality	Modality of transcriptional phenotypes/xQTLs
n_phenos	Number of quantified RNA phenotypes
n_xQTLs	Number of conditionally independent cis-xQTLs
n_xGenes	Number of unique genes with cis-xQTLs
Tissue abbreviations:
Adipose	Visceral adipose
BLA	Basolateral amygdala
Brain	Brain hemisphere
Eye	Eye
IC	Agranular insular cortex
IL	Infralimbic cortex
LHb	Lateral habenula
Liver	Liver
NAcc	Nucleus accumbens core
OFC	Orbitofrontal cortex
PL	Prelimbic cortex
pVTA	Posterior ventral tegmental area
RMTg	Rostromedial tegmental nucleus

### Sheet: Supp Table 3
tissue	modality	n_phenos	n_xQTLs	n_xGenes
Adipose	alt_polyA	18046	691	627
Adipose	alt_TSS	42356	811	724
Adipose	expression	25597	11704	10044
Adipose	isoforms	33466	1260	1133
Adipose	splicing	35638	930	797
Adipose	stability	12527	2722	2470
BLA	alt_polyA	15225	525	488
BLA	alt_TSS	34173	462	431
BLA	expression	24071	7363	6728
BLA	isoforms	27017	774	728
BLA	splicing	50589	1041	914
BLA	stability	12380	1422	1358
Brain	alt_polyA	16901	778	710
Brain	alt_TSS	37524	801	713
Brain	expression	26113	12084	10342
Brain	isoforms	30136	1210	1104
Brain	splicing	58092	1693	1426
Brain	stability	13901	3286	3048
Eye	alt_polyA	17913	18	18
Eye	alt_TSS	32305	34	32
Eye	expression	22232	421	420
Eye	isoforms	28478	56	56
Eye	splicing	48597	123	117
Eye	stability	12939	71	70
IC	alt_polyA	13131	461	437
IC	alt_TSS	34623	419	398
IC	expression	23494	6686	6163
IC	isoforms	26479	598	562
IC	splicing	52238	1136	1018
IC	stability	11443	871	836
IL	alt_polyA	12561	230	218
IL	alt_TSS	38557	163	154
IL	expression	24107	3928	3779
IL	isoforms	28902	340	331
IL	splicing	33665	322	280
IL	stability	11844	728	707
LHb	alt_polyA	12731	215	206
LHb	alt_TSS	39357	142	137
LHb	expression	24189	3340	3218
LHb	isoforms	29990	304	292
LHb	splicing	35532	323	294
LHb	stability	12149	643	627
Liver	alt_polyA	11340	653	582
Liver	alt_TSS	27067	783	659
Liver	expression	21566	9548	8117
Liver	isoforms	21250	1050	894
Liver	splicing	38270	1563	1219
Liver	stability	10284	1826	1657
NAcc	alt_polyA	15016	915	781
NAcc	alt_TSS	39672	968	814
NAcc	expression	24024	11394	9638
NAcc	isoforms	29824	1394	1185
NAcc	splicing	55300	2262	1797
NAcc	stability	11849	2167	1975
OFC	alt_polyA	12390	264	252
OFC	alt_TSS	37904	200	193
OFC	expression	23996	4084	3921
OFC	isoforms	27975	347	337
OFC	splicing	32809	340	316
OFC	stability	11374	670	653
PL	alt_polyA	14541	822	707
PL	alt_TSS	37765	940	795
PL	expression	24261	11083	9486
PL	isoforms	28725	1231	1086
PL	splicing	54697	1883	1528
PL	stability	12230	2298	2067
pVTA	alt_polyA	13882	631	572
pVTA	alt_TSS	36358	664	607
pVTA	expression	23841	8243	7385
pVTA	isoforms	28236	959	861
pVTA	splicing	56290	1712	1432
pVTA	stability	11891	1364	1297
RMTg	alt_polyA	12996	85	78
RMTg	alt_TSS	34865	84	80
RMTg	expression	24177	845	834
RMTg	isoforms	28190	105	105
RMTg	splicing	36767	180	162
RMTg	stability	11287	190	189
